# Endogenous retroviruses drive species-specific germline transcriptomes in mammals

**DOI:** 10.1101/2020.03.11.987230

**Authors:** Akihiko Sakashita, So Maezawa, Kris G. Alavattam, Masashi Yukawa, Artem Barski, Mihaela Pavlicev, Satoshi H. Namekawa

## Abstract

Gene regulation in the germline ensures the production of high-quality gametes, long-term maintenance of the species, and speciation. Germline transcriptomes undergo dynamic changes after the mitosis-to-meiosis transition in males and have been subject to evolutionary divergence among mammals. However, the mechanism that underlies germline regulatory divergence remains undetermined. Here, we show that endogenous retroviruses influence species-specific germline transcriptomes in mammals. We show that the expression of endogenous retroviruses, particularly the evolutionarily young K family (ERVK), is associated with gene activation after the mitosis-to-meiosis transition in male mice. We demonstrate that accessible chromatin and H3K27ac, a marker of active enhancers, are tightly associated with ERVK loci as well as with the activation of neighboring evolutionarily young germline genes. Thus, ERVKs serve as evolutionarily novel enhancers in mouse spermatogenesis. These ERVK loci bear binding motifs for critical regulators of spermatogenesis such as A-MYB. The genome-wide transposition of ERVKs might have rewired germline gene expression in a species-specific manner. Notably, these features are present in human spermatogenesis, but independently evolved ERVs are associated with expression of germline genes, demonstrating the prevalence of ERV-driven mechanisms in mammals. Together, we propose a model whereby species-specific transcriptomes are fine-tuned by endogenous retroviruses in the mammalian germline.
