## Supplemental Table 1 for "Endogenous retroviruses drive species-specific germline transcriptomes in mammals"

### Sheet: Sheet1
	Thy1	cKit	PS	RS	Sperm	Repeat class	Category
(TGGAA)n	2.13505	-0.533764	-0.533764	-0.533764	-0.533764	Simple_repeat	Mitosis
tRNA-Pro-CCA	2.33176	-0.58294	-0.58294	-0.58294	-0.58294	tRNA
MTE	1.58631	-0.396577	-0.396577	-0.396577	-0.396577	ERVL
MLT1B	1.81308	-0.45327	-0.45327	-0.45327	-0.45327	ERVL
MER31A	1.25888	-0.605779	0.558454	-0.605779	-0.605779	ERV1
MLT1A0	1.58924	-0.397309	-0.397309	-0.397309	-0.397309	ERVL
(TCTAA)n	2.11358	-0.528395	-0.528395	-0.528395	-0.528395	Simple_repeat
RodERV21	1.27513	-0.0338237	-0.80252	-0.605098	0.166311	ERV1
MTE-int	1.64997	-0.412494	-0.412494	-0.412494	-0.412494	ERVL
L2B	1.54718	-0.386794	-0.386794	-0.386794	-0.386794	LINE
Eutr10	1.31676	-0.329191	-0.329191	-0.329191	-0.329191	ERVL
RLTR12G	1.40461	-0.726506	-0.726506	0.774909	-0.726506	ERVK
(GCCCA)n	2.11358	-0.528395	-0.528395	-0.528395	-0.528395	Simple_repeat
L1_Rod_5end	1.14761	-1.14193	-0.308787	0.0739799	0.229125	LINE
MLTR12	1.48466	-0.371165	-0.371165	-0.371165	-0.371165	ERV1
MIR3	1.76787	-0.441967	-0.441967	-0.441967	-0.441967	MIR
MER44D	1.15029	-0.529319	0.437671	-0.529319	-0.529319	DNA transposon
LTR72_RN	2.02607	-0.506516	-0.506516	-0.506516	-0.506516	ERV1
RLTR20A	1.0217	-1.88446	0.205312	0.554223	0.103226	ERVK
MER5A	1.82309	-0.455773	-0.455773	-0.455773	-0.455773	DNA transposon
X20_LINE	1.72709	-0.431773	-0.431773	-0.431773	-0.431773	LINE
MLTR11B	1.8741	-0.468524	-0.468524	-0.468524	-0.468524	ERVK
tRNA-Ser-TCA	2.23366	-0.558416	-0.558416	-0.558416	-0.558416	tRNA
MUSID4	2.07795	-0.519488	-0.519488	-0.519488	-0.519488	Unknown
MER34A1	1.41726	-0.354315	-0.354315	-0.354315	-0.354315	ERV1
(TAGAA)n	2.11358	-0.528395	-0.528395	-0.528395	-0.528395	Simple_repeat
(CGGA)n	2.28203	-0.570506	-0.570506	-0.570506	-0.570506	Simple_repeat
LTR68	1.3239	-0.330976	-0.330976	-0.330976	-0.330976	ERV1
Ricksha_a	1.1276	-0.2819	-0.2819	-0.2819	-0.2819	DNA_transposon
MER104C	1.33003	-0.332508	-0.332508	-0.332508	-0.332508	DNA_transposon
RLTR12	2.0473	-0.511825	-0.511825	-0.511825	-0.511825	ERVK
tRNA-Met_	2.08824	-0.52206	-0.52206	-0.52206	-0.52206	tRNA
RLTR30E_MM	-0.16703	0.340707	0.180639	-0.0186314	-0.335685	ERVK
RLTR12D	-0.682365	1.54494	-0.682365	-0.682365	0.502152	ERVK
tRNA-Ser-TCA_	-0.492075	1.9683	-0.492075	-0.492075	-0.492075	tRNA
RLTR24B_MM	0.129306	0.883779	-1.4852	0.734656	-0.262537	ERV1
RLTR4I_MM	-0.094765	-0.0235984	-0.0740301	-0.225356	0.417749	ERV1
SATMIN	1.12777	1.60613	-0.911299	-0.911299	-0.911299	Satellite
RLTR6C_Mm	0.435491	0.447701	-0.186836	-0.0597159	-0.63664	ERV1
SQR1_MM	1.02223	1.18694	-1.41068	0.612188	-1.41068	Satellite
UCON107	-0.541068	2.16427	-0.541068	-0.541068	-0.541068	Unknown
RLTR11A	-0.0958696	0.0637741	-0.182804	0.0975367	0.117363	ERVK
SRV_MM-int	-0.0458587	0.324011	-0.241031	0.300132	-0.337254	ERVK
RLTR12BD_Mm	0.595186	0.686959	0.352805	-2.03248	0.397532	ERVK
RLTR17B_Mm	0.121592	0.0716146	0.205922	-0.0971824	-0.301946	ERVK
MMERVK10D3_LTR	0.249994	0.323235	-0.0305618	0.0612496	-0.603917	ERVK
MLTR31A_MM	0.154867	0.152688	-0.0353347	-0.138316	-0.133904	ERVK
U14	1.2127	1.2915	-1.66092	-1.66092	0.817647	Unknown
MLTR31B_MM	0.202133	0.286076	0.189878	-0.462512	-0.215575	ERVK
MLTR18D_MM	0.0406895	0.275933	-0.227206	-0.22949	0.140074	ERVK
ERVB4_3-I_MM	0.190053	0.600113	-0.472538	0.323593	-0.641221	ERVK
RLTR4_MM	0.0429115	-0.00526594	-0.042111	-0.207426	0.211892	ERV1
RLTR12H	-0.127728	0.210494	-0.361558	0.246451	0.0323405	ERVK
RLTR16C_MM	1.31314	1.34006	-0.884401	-0.884401	-0.884401	ERVK
MLTR31E_MM	0.389513	0.296665	0.155673	0.0981313	-0.939982	ERVK
RLTR19A2	0.800846	0.934737	-1.08247	-1.08247	0.429366	ERVK
UCON76	-0.407991	1.63197	-0.407991	-0.407991	-0.407991	Unknown
IAP-d	0.168783	0.246885	-0.575533	-0.0476311	0.207496	ERVK
RLTR20B3A_MM	0.483014	0.760923	0.617006	-1.6466	-0.21434	ERVK
RLTR20B4_MM	0.556018	0.597124	0.033028	-1.75654	0.570367	ERVK
GSAT_MM	0.467729	0.109887	-0.241876	-0.341614	0.0058733	Satellite
RLTR20B2_MM	0.593417	0.582915	0.166913	-1.93706	0.593812	ERVK
ERVB5_1-I_MM	0.0379257	0.284519	-0.439485	0.340196	-0.223155	ERVK
RLTR26D_MM	0.392275	0.180442	0.690205	-1.26538	0.00245439	ERVK
MMERVK10D3_I	0.61341	0.72448	-0.212637	-0.269456	-0.855797	ERVK
RLTR34D_MM	0.938288	0.537642	-1.02601	-1.02601	0.57609	ERVK
RLTR1D2_MM	-0.189814	0.0128746	0.0504617	-0.13113	0.257608	ERV1
RLTR30D_MM	0.266293	0.709373	0.92892	-1.82551	-0.0790702	ERV1
RLTR11C_MM	0.131464	0.131689	-0.011354	-0.182702	-0.0690965	ERVK
RLTR46A2	0.819586	0.634561	-1.26188	1.06962	-1.26188	ERVK
ERVB4_1-I_MM	0.393938	0.610382	0.054478	-0.289481	-0.769318	ERVK
tRNA-His-CAY_	1.00922	0.872286	1.38401	-1.63276	-1.63276	tRNA
tRNA-Asp-GAY	-1.44452	1.06052	1.17016	-1.44452	0.65836	tRNA
MMTV-int	-0.956566	0.59303	-0.254085	-1.28026	1.89789	ERVK
MST_I	-0.385909	-0.385909	-0.385909	-0.385909	1.54364	Unknown
tRNA-SeC(e)-TGA	-0.488734	1.95494	-0.488734	-0.488734	-0.488734	tRNA
tRNA-Ser-AGY	-0.538817	2.15527	-0.538817	-0.538817	-0.538817	tRNA
ERVB4_1B-I_MM	0.295133	0.398466	0.0839412	-0.209518	-0.568022	ERVK
RMER16B3	0.854319	0.664662	0.816409	-1.16769	-1.16769	ERVK
(TAAA)n	0.518938	0.506657	0.785234	0.695459	-2.50629	Simple_repeat	Meisis
MLTR13	-0.0862103	0.596795	0.428333	0.557495	-1.49641	ERVK
ERVB3_1-I_MM	-0.455782	0.214585	0.712169	0.848636	-1.31961	ERVK
ORR1C2	0.268052	0.0999149	1.01653	0.63107	-2.01556	ERVL
RLTR18_MM	-0.190545	0.286343	0.835392	0.83368	-1.76487	ERVK
RLTR46A	0.556192	0.408937	0.376814	0.624266	-1.96621	ERVK
B1F	-0.169468	0.442669	1.05093	0.964115	-2.28825	SINE
RMER5	-0.568078	0.300459	1.11661	1.2264	-2.0754	ERV1
RLTR18_I	0.440163	0.162001	0.457289	0.247566	-1.30702	ERVK
RSINE1	-1.66395	0.510013	1.30996	1.50793	-1.66395	SINE
RLTR41C	-1.46913	0.515188	1.17698	1.24608	-1.46913	ERV1
MTEa_LTR	-1.35501	0.473483	0.922798	1.31375	-1.35501	Unknown
RLTR35B_MM	0.230966	0.17918	1.13717	0.316254	-1.86357	ERVL
MLTR11A	-0.0762998	0.41375	0.23655	0.98163	-1.55563	ERVK
tRNA-Ser-TCY	0.0629728	0.668601	0.694469	0.863961	-2.29	tRNA
GOLEM	0.383375	-0.52666	1.1966	-0.52666	-0.52666	Unknown
MTE2a_LTR	-1.40659	0.42191	1.12909	1.26217	-1.40659	Unknown
RLTR26C_MM	0.156592	0.274771	0.604511	0.974785	-2.01066	ERVK
(TATACA)n	0.17627	0.699692	0.597497	0.781576	-2.25503	Simple_repeat
LX8B	-1.06889	0.123634	0.85586	1.15828	-1.06889	LINE
(AG)n	0.304189	0.186473	1.01133	1.06988	-2.57187	Simple_repeat
MTEb_LTR	-1.48557	1.13056	0.792245	1.04833	-1.48557	Unknown
(GAGACA)n	-1.96598	0.910241	1.48096	1.54077	-1.96598	Simple_repeat
L1_Rod_orf2	-0.767081	0.347135	0.724272	0.952069	-1.2564	LINE
(CTA)n	0.142127	0.244992	0.940023	0.962035	-2.28918	Simple_repeat
RLTR23_MM	-0.0436487	-0.0813209	0.707847	0.720314	-1.30319	ERV1
RSINE2A	-0.24155	0.322738	0.543098	0.48578	-1.11007	SINE
RMER20C_Mm	-1.45371	0.175554	1.48102	1.25084	-1.45371	ERVK
RMER20	0.0811121	0.224236	0.375911	0.928154	-1.60941	ERVK
B1F1	0.0247887	0.356905	0.975821	1.02059	-2.3781	SINE
PB1D7	-1.82496	0.506186	1.60319	1.54054	-1.82496	SINE
Eutr7	-1.46553	0.511269	1.24619	1.1736	-1.46553	DNA_transposon
LX10	-1.03628	0.160025	0.891771	1.02076	-1.03628	LINE
B4A	-1.65601	0.597398	1.4233	1.29133	-1.65601	SINE
RMER16B	-0.025952	0.121306	0.933589	0.584804	-1.61375	ERVK
RLTR20A2_MM	-0.0128066	0.399124	0.32934	0.440666	-1.15632	ERVK
(GAAAAA)n	-1.89086	0.985362	1.20218	1.59418	-1.89086	Simple_repeat
RMER12B	-0.101342	0.733899	0.475268	0.459477	-1.5673	ERVK
RLTR11D	-0.0645311	0.0518688	0.64983	0.478547	-1.11572	ERVK
(TACA)n	0.385292	0.456744	0.886902	0.910995	-2.63993	Simple_repeat
RCHARR1	-1.15026	0.752464	0.361679	1.18638	-1.15026	DNA_transposon
(CCTA)n	-1.79	0.744169	1.30304	1.53279	-1.79	Simple_repeat
(CCCTAA)n	0.621602	0.18838	0.738441	1.02154	-2.56996	Simple_repeat
MLTR32C_MM	-1.28551	0.825018	0.95998	0.786025	-1.28551	ERVK
LX8	-0.0446178	-0.259187	0.735435	0.815334	-1.24696	LINE
MYSERV	-0.567487	0.441324	0.503512	0.782536	-1.15989	ERVK
RLTR12B	-0.0124853	0.224766	0.450166	0.504253	-1.1667	Unknown
MER103	-1.62556	0.575232	1.50385	1.17203	-1.62556	DNA_transposon
B4	-1.51273	0.439705	1.4766	1.10916	-1.51273	SINE
L1ME5	-1.67849	1.17025	1.02802	1.15871	-1.67849	LINE
ORR1D2_LTR	-1.44492	0.395235	1.17418	1.32042	-1.44492	ERVL
MIRc	-1.36631	0.921485	0.767995	1.04314	-1.36631	SINE
(GCC)n	-1.51246	-1.51246	2.23823	2.29916	-1.51246	Simple_repeat
RLTR1_MM	0.509167	-1.26711	0.795356	1.2297	-1.26711	Unknown
MLTR14	-0.946008	-0.946008	1.65751	1.18052	-0.946008	ERV1
MLTR18B_MM	0.106214	-1.30902	1.3257	1.18612	-1.30902	ERVK
(TAA)n	-1.22593	-1.22593	1.86711	1.81068	-1.22593	Simple_repeat
RSINE2	-1.35101	-1.35101	2.01911	2.03391	-1.35101	SINE
(GACA)n	0.327814	-2.46552	1.07431	1.11359	-0.0502024	Simple_repeat
(TGAA)n	0.683457	-1.74785	1.42466	1.38757	-1.74785	Simple_repeat
(CAA)n	-1.45366	-1.45366	2.15292	2.20806	-1.45366	Simple_repeat
MLT1C	-0.86855	-0.86855	1.0142	1.59145	-0.86855	ERVL
L1MD1_5	-0.838348	-0.838348	1.19587	1.31918	-0.838348	LINE
PB1D11	-1.29562	-1.29562	2.01058	1.87627	-1.29562	SINE
(GGGAGA)n	0.376931	-2.4164	0.756113	0.874031	0.409325	Simple_repeat
RLTR9A3A	-1.12855	-1.12855	1.42388	1.96176	-1.12855	ERVK
MLT2B4	1.07455	-0.722901	1.09416	-0.722901	-0.722901	ERVL
L1MEg_5end	-0.979739	-0.979739	1.16324	1.77598	-0.979739	LINE
RLTR18	0.0172353	-1.41422	0.831267	0.942714	-0.376992	ERVK
(GCCCC)n	-1.21079	-1.21079	1.99211	1.64027	-1.21079	Simple_repeat
(CCCTCA)n	-1.37818	-1.37818	1.85102	2.28353	-1.37818	Simple_repeat
(CCA)n	-1.38812	-1.38812	2.07949	2.08488	-1.38812	Simple_repeat
ORR1F	-0.845873	-0.845873	1.12024	1.41738	-0.845873	ERVL
(GCCCCA)n	-1.30071	-1.30071	1.95162	1.9505	-1.30071	Simple_repeat
(CCCCCA)n	-1.21982	-1.21982	1.74387	1.9156	-1.21982	Simple_repeat
(CAAA)n	-1.42505	-1.42505	2.11478	2.16038	-1.42505	Simple_repeat
(GGGGGA)n	-1.14072	-1.14072	1.71181	1.71035	-1.14072	Simple_repeat
MER121	-0.963655	-0.963655	0.993085	1.89788	-0.963655	DNA_transposon
(GGGA)n	-1.31537	-1.31537	2.05972	1.88638	-1.31537	Simple_repeat
LX2	-1.0765	-1.0765	0.668677	1.52615	-0.0418204	LINE
RLTR12F	-0.91363	-0.91363	1.15377	1.58712	-0.91363	ERVK
UCON3	-0.976652	-0.976652	1.33947	1.59048	-0.976652	Unknown
L1MEC_5	-0.946272	-0.946272	1.11637	1.72245	-0.946272	LINE
RLTR53B_Mm	-0.929998	-0.929998	1.47494	1.31506	-0.929998	ERVK
MER46C	0.465459	-1.27736	1.04564	1.04363	-1.27736	DNA_transposon
(GGCA)n	0.0418639	-2.62695	0.681445	0.846053	1.05759	Simple_repeat
MIRb	-1.07436	-1.07436	1.6476	1.57548	-1.07436	SINE
RLTR12C	-0.963978	-0.963978	1.19071	1.70122	-0.963978	ERVK
MUSID2	0.947212	-1.80563	1.29877	1.36528	-1.80563	Unknown
MER5A1	-1.18459	-1.18459	1.73948	1.81429	-1.18459	DNA_transposon
(GCCA)n	-1.25782	-1.25782	1.78008	1.99339	-1.25782	Simple_repeat
C573	-1.07467	-1.07467	0.754485	1.3446	0.0502538	Unknown
(TAAAA)n	-1.20006	-1.20006	1.76363	1.83655	-1.20006	Simple_repeat
tRNA-Lys-AAG	-1.08673	-1.08673	1.52358	1.7366	-1.08673	tRNA
L1ME4	-0.770018	-0.770018	0.994012	1.31604	-0.770018	LINE
(CAAAAA)n	-1.37627	-1.37627	2.09134	2.03746	-1.37627	Simple_repeat
(GCCCCC)n	-1.32835	-1.32835	1.96317	2.0219	-1.32835	Simple_repeat
HERVFH21I	-0.476018	-0.828671	0.836367	1.29699	-0.828671	ERV1
(GGCCC)n	-1.14072	-1.14072	1.71181	1.71035	-1.14072	Simple_repeat
ORR1E	-1.48288	-1.48288	0.970039	1.35683	0.638894	ERVL
RMER16A3	0.309251	-1.27968	0.921914	1.32819	-1.27968	ERVK
LTR33	-0.794868	-0.794868	1.03522	1.34938	-0.794868	ERVL
(TCA)n	0.586833	-1.84447	1.55156	1.55055	-1.84447	Simple_repeat
SQR2_MM	-0.969177	-0.969177	1.37989	1.52764	-0.969177	Satellite
(CGAA)n	-1.17783	-1.17783	1.6747	1.85878	-1.17783	Simple_repeat
LTRVL30	-0.843237	-0.843237	1.11583	1.41388	-0.843237	Unknown
MUSID3	-1.16377	-1.16377	1.43367	2.05764	-1.16377	Unknown
MER2	-0.867728	-0.867728	1.1568	1.44639	-0.867728	DNA_transposon
B1-dID	-1.21409	-1.21409	1.9433	1.69896	-1.21409	SINE
(TCAA)n	-1.32286	-1.32286	2.001	1.96757	-1.32286	Simple_repeat
L1MA10	-0.726551	-0.726551	1.09108	1.08857	-0.726551	LINE
RLTR51B_Mm	-0.319584	-0.178394	1.26483	1.28675	-2.0536	ERVK
RLTR26B_MM	-0.846703	-0.34149	0.644417	0.57766	-0.0338849	ERVK
(TCACCA)n	-0.627084	-0.627084	-0.627084	2.50834	-0.627084	Simple_repeat
(GCA)n	-0.604488	-0.17663	0.508086	0.595114	-0.322082	Simple_repeat
RMER30	-0.502325	-0.502325	-0.502325	2.0093	-0.502325	DNA_transposon
RLTR16	-1.84209	0.405809	0.71588	0.77532	-0.0549184	ERVK
(GGGGA)n	-0.607322	-0.607322	-0.607322	2.42929	-0.607322	Simple_repeat
RLTR34C_MM	0.126992	0.168757	0.0934798	0.353418	-0.742647	ERVK
RLTR17C_Mm	-0.0108282	0.218165	0.375335	0.332774	-0.915446	ERVK
L1VL1_5	-0.365661	-0.0701402	0.268496	0.551687	-0.384382	LINE
MRLTR33	-0.0148026	0.352754	0.327407	0.325842	-0.9912	ERVK
RLTR14_I	-0.590155	0.0102488	0.357047	0.626768	-0.403908	ERV1
RLTR9A4	-0.549529	-0.407125	0.427591	0.767231	-0.238168	ERVK
RLTR14_RN	-0.117703	0.263916	0.422942	0.463351	-1.03251	ERV1
ID4_	-0.597867	-0.597867	-0.597867	2.39147	-0.597867	SINE
ERVB3_1-LTR_MM	-0.908509	-0.130293	0.579552	0.675838	-0.216587	ERVK
LTRIAPEY	-0.770361	0.110749	0.399754	0.716035	-0.456177	ERVK
RLTR9B2	-0.554907	-0.118854	0.544278	0.703126	-0.573642	ERVK
MLTR18C_MM	-0.17128	-0.226897	0.469172	0.467421	-0.538416	ERVK
RLTR20C1_MM	-0.203261	-0.317908	0.625452	0.669846	-0.774129	ERVK
(CAAAA)n	-0.39828	-0.190873	0.613038	0.627899	-0.651784	Simple_repeat
RLTR30	-1.81217	0.332876	0.906671	0.721724	-0.149097	ERV1
RLTR50A	-1.80901	-0.0105132	0.705281	0.442036	0.672209	ERVK
ORR1D-int	-1.1222	0.109905	0.728045	0.696348	-0.412098	ERVL
RLTR28_MM	-0.788731	0.951815	-0.788731	1.41438	-0.788731	ERVL
ERVB5_2-I_MM	-0.639199	-0.681708	0.451781	0.687513	0.181614	ERVK
RLTR26_MM	-0.24091	-0.449968	0.430375	0.671618	-0.411115	ERVK
RLTR21_MM	-0.455999	-0.455999	-0.455999	1.824	-0.455999	ERVK
(CCCCA)n	-0.570214	-0.570214	-0.570214	2.28086	-0.570214	Simple_repeat
MT2B1	-0.0945431	-0.0301488	0.454017	0.480102	-0.809427	ERVL
Kanga1	-0.382523	-0.382523	-0.382523	1.53009	-0.382523	DNA_transposon
SQR4_MM	0.00435365	0.0702313	0.233916	0.376661	-0.685161	Satellite
(C)n	-0.693806	0.0978964	0.130398	0.1995	0.266012	Simple_repeat
LX7	-0.362935	-0.425946	0.289639	0.802835	-0.303593	LINE
MYSERV6	-0.0349142	0.237899	0.392407	0.344091	-0.939483	ERVK
RLTR12E	-0.432487	0.452657	0.131806	0.446339	-0.598315	ERVK
RMER20A	-0.0940831	-0.0938251	0.583655	0.389618	-0.785365	ERVK
ERVB4_3-LTR_MM	-0.541649	0.234253	-0.232765	0.497902	0.0422597	ERVK
RLTR19-int	-0.326906	-0.0513265	0.634003	0.46239	-0.71816	ERVK
RLTR12B2	-0.485821	0.00259829	0.424224	0.567788	-0.50879	ERVK
RMER19	-0.483891	0.162369	0.436965	0.477542	-0.592985	ERVK
RLTR9A2	-0.452618	-0.502052	0.693093	0.431818	-0.170242	ERVK
LX3	-0.13754	-0.561573	0.152028	0.629725	-0.08264	LINE
RMER3D-int	-0.459334	-0.215433	0.491321	0.453881	-0.270435	ERVK
IAPLTR3_I	-0.770929	-0.463014	0.872577	0.532359	-0.170993	ERVK
RLTR31B2	-1.67482	0.73429	0.746826	0.588434	-0.394731	ERVK
RMER10A	-0.266423	0.18428	0.395235	0.432716	-0.745807	ERVL
YREP	-1.35935	0.0199284	-0.179998	0.93423	0.585193	Unknown
RLTR48B	0.170908	-0.170172	0.392524	0.65717	-1.05043	ERV1
(GCCC)n	-0.607322	-0.607322	-0.607322	2.42929	-0.607322	Simple_repeat
MLTR25C	-1.29212	0.754685	-1.29212	1.09456	0.735	ERVK
RLTR31M	-0.739131	-0.0652969	0.380467	0.636355	-0.212395	ERVK
RLTR9D	-0.482062	-0.270988	0.422238	0.529443	-0.198631	ERVK
RLTR40_MM	-0.362938	0.201423	0.458151	0.239952	-0.536588	ERVK
UCON24	-0.454102	-0.454102	-0.454102	1.81641	-0.454102	Unknown
(AT)n	-2.48329	0.471435	0.891792	0.65213	0.467934	Simple_repeat
X7C_LINE	-0.491229	-0.491229	-0.491229	1.96491	-0.491229	LINE
MERVK26	-0.671128	-0.522455	0.194798	0.64493	0.353855	ERVK
RLTR17D_Mm	-0.179763	0.17708	0.251189	0.547747	-0.796253	ERVK
RLTR9A3B	-0.312935	-0.680879	0.468932	0.164162	0.36072	ERVK
(CCCCAA)n	-0.570214	-0.570214	-0.570214	2.28086	-0.570214	Simple_repeat
RLTR9B	-0.82531	-0.355122	0.779756	0.905777	-0.5051	ERVK
IAPLTR4_LTR	-0.266418	0.197559	0.48008	0.558454	-0.969674	Unknown
RLTR30C_MM	-0.464168	-0.315288	0.573411	0.155619	0.0504253	ERV1
RLTR24_MM	-0.420419	0.103093	0.35402	0.4026	-0.439293	ERV1
ZOMBI_B	-0.836689	0.88753	-0.836689	1.62254	-0.836689	DNA_transposon
CYRA11_MM	-1.40795	-1.40795	0.338844	1.41111	1.06595	Unknown
RLTR1E_MM	-0.541052	0.355574	0.478286	0.641913	-0.934722	ERV1
(GGAGA)n	0.131712	-0.105122	0.30374	0.314205	-0.644535	Simple_repeat
SSU-rRNA_Cel	-0.760845	-0.0494651	0.439462	0.077515	0.293333	Unknown
LX6	-0.749565	0.129038	0.535723	0.855845	-0.771042	LINE
ID_B1	-0.501892	0.00598769	0.495316	0.461546	-0.460958	SINE
MLT1C2	-0.439167	-0.439167	-0.439167	1.75667	-0.439167	ERVL
LSU-rRNA_Dme	0.0395427	0.0560395	0.37369	0.331001	-0.800272	Unknown
MER21B	-0.383554	-0.383554	-0.383554	1.53422	-0.383554	ERVL
RMER17C_I	-0.122477	-0.000997115	0.176621	0.549707	-0.602854	ERVK
RLTR30B_MM	-0.342924	0.0374939	0.652422	0.160216	-0.507208	ERV1
RLTR9F	-0.138381	-0.84508	0.534339	0.392671	0.0564513	ERVK
MTD	-0.73969	0.108079	0.477653	0.455665	-0.301706	ERVL
MTE2b_LTR	-0.302695	-0.159339	0.865071	0.287922	-0.690958	ERV1
MURVY-int	-0.609627	-0.553467	-0.129964	0.636499	0.656559	ERV1
RLTR20A1_MM	-0.0631788	-0.114728	0.293241	0.291383	-0.406718	ERVK
MIR	-0.53192	-0.53192	-0.53192	2.12768	-0.53192	SINE
RLTR30D2_MM	0.180208	-0.182902	0.644224	0.374068	-1.0156	ERV1
RLTR34_MM	-0.400914	-0.211161	0.630278	0.678333	-0.696536	ERVK
B3A	-0.568459	-0.0380326	0.506471	0.424456	-0.324435	SINE
L1MM_F	-0.959627	-0.804655	0.532672	0.859714	0.371895	LINE
PB1D10	-0.47657	0.168639	0.574161	0.535749	-0.801979	SINE
ERVB2_1-I_MM	-0.372434	-0.148398	0.386773	0.499394	-0.365335	ERVK
MLTR18A_MM	-0.195141	0.143306	0.264527	0.555406	-0.768098	ERVK
RMER13A	-0.424585	-0.0688375	0.316628	0.0807568	0.096038	ERVK
RMER20B	-1.68363	-0.109269	0.382352	0.91474	0.49581	ERVK
RLTR1F_Mm	-0.446259	-0.168253	0.307029	0.410186	-0.102702	ERVK
ERVL-B4	-0.958722	0.0242265	0.348599	-0.0216024	0.607499	ERVL
(TTAAA)n	-0.570214	-0.570214	-0.570214	2.28086	-0.570214	Simple_repeat
RLTR9C	-2.1284	0.278815	0.761244	0.991447	0.096889	ERVK
RLTR20A2B_MM	-0.87858	0.125373	0.319316	0.49184	-0.0579486	ERVK
MER58C	-0.497918	-0.497918	-0.497918	1.99167	-0.497918	DNA_transposon
RLTR20A3_MM	-0.83956	0.203489	0.632415	-0.210624	0.21428	ERVK
MLTR18_MM	-0.373271	-0.236054	0.562195	0.798454	-0.751323	ERVK
(GAAAA)n	0.0377114	0.0212524	0.427112	0.450483	-0.936559	Simple_repeat
RLTR47	0.231902	0.339611	-0.194954	0.511489	-0.888048	ERVK
ERVB5_1-LTR_MM	0.754865	-1.25177	-1.25177	1.01355	0.735117	ERVK
L1MB7	-0.377293	-0.377293	-0.377293	1.50917	-0.377293	LINE
BGLII_C	-0.0726403	0.0589964	0.359187	0.464214	-0.809757	ERVK
IAPLTR3	-0.614716	-0.451754	0.68676	0.500242	-0.120531	ERVK
RLTR42_I	-0.112872	0.312558	0.396438	0.192985	-0.789109	ERVK
L1P_MA2	-0.423251	-0.342071	-0.732079	0.413647	1.08375	LINE
PB1	-2.70799	0.467485	0.672274	0.482335	1.08589	SINE
MLTR25B	-0.768448	0.235461	0.206335	0.431108	-0.104457	ERVK
L1MB4_5	-0.310449	-0.310449	-0.310449	1.2418	-0.310449	LINE
RMER21B	-0.603993	-0.195109	0.580462	0.363527	-0.144887	ERV1
L1M3DE_5	-0.292032	-0.292032	-0.292032	1.16813	-0.292032	LINE
RLTR34B_MM	-0.528842	0.275565	0.403644	0.401663	-0.552031	ERVK
MERV1_I	-0.306909	-0.0728689	0.19179	0.18182	0.00616713	ERV1
RMER6-int	-0.322331	0.163387	0.370341	0.422871	-0.634268	ERVK
RLTR20B1_MM	0.000982362	0.120476	0.327643	0.243652	-0.692754	ERVK
