## Supplemental Table 3 for "Endogenous retroviruses drive species-specific germline transcriptomes in mammals"

### Sheet: Sheet1
Accession number (GEO, DDBJ or ENCODE)	Sample ID	Application	Species	library preparation method	Platform	Sequence layout	Reference
GSM1657314	THY1+_WT_1	RNA-seq	Mus musculus	TruSeq RNA Sample Prep Kit	Illumina HiSeq 2000	SE, L=75	Hasegawa K., Dev Cell, 2015
GSM1657315	THY1+_WT_2	RNA-seq	Mus musculus	TruSeq RNA Sample Prep Kit	Illumina HiSeq 2000	SE, L=75	Hasegawa K., Dev Cell, 2015
GSM2374760	KIT+_WT_1	RNA-seq	Mus musculus	TruSeq RNA Sample Prep Kit	Illumina HiSeq 2500	SE, L=75	Maezawa S., Proc Natl Acad Sci USA, 2018
GSM2374761	KIT+_WT_2	RNA-seq	Mus musculus	TruSeq RNA Sample Prep Kit	Illumina HiSeq 2500	SE, L=75	Maezawa S., Proc Natl Acad Sci USA, 2018
GSM1328922	PS_WT_1	RNA-seq	Mus musculus	TruSeq RNA Sample Prep Kit	Illumina HiSeq 2000	SE, L=50	Hasegawa K., Dev Cell, 2015
GSM1328923	PS_WT_2	RNA-seq	Mus musculus	TruSeq RNA Sample Prep Kit	Illumina HiSeq 2000	SE, L=50	Hasegawa K., Dev Cell, 2015
GSM1328926	RS_WT_1	RNA-seq	Mus musculus	TruSeq RNA Sample Prep Kit	Illumina HiSeq 2000	SE, L=50	Hasegawa K., Dev Cell, 2015
GSM1328927	RS_WT_2	RNA-seq	Mus musculus	TruSeq RNA Sample Prep Kit	Illumina HiSeq 2000	SE, L=50	Hasegawa K., Dev Cell, 2015
DRX001171	Sperm_WT_1	RNA-seq	Mus musculus	mRNA-Seq Sample Preparation Kit (Illumina)	Illumina Genome Analyzer II	SE, L=36	Kobayashi H., PLoS Genet, 2012
GSM2751121	THY1+_WT_1	ATAC-seq	Mus musculus	Nextera XT DNA Library Preparation Kit	Illumina HiSeq 2500	SE, L=75	Maezawa S., Nucleic Acids Res, 2018
GSM2751122	THY1+_WT_2	ATAC-seq	Mus musculus	Nextera XT DNA Library Preparation Kit	Illumina HiSeq 2500	SE, L=75	Maezawa S., Nucleic Acids Res, 2018
GSM2751125	KIT+_WT_1	ATAC-seq	Mus musculus	Nextera XT DNA Library Preparation Kit	Illumina HiSeq 2500	SE, L=75	Maezawa S., Nucleic Acids Res, 2018
GSM2751126	KIT+_WT_2	ATAC-seq	Mus musculus	Nextera XT DNA Library Preparation Kit	Illumina HiSeq 2500	SE, L=75	Maezawa S., Nucleic Acids Res, 2018
GSM2751129	PS_WT_1	ATAC-seq	Mus musculus	Nextera XT DNA Library Preparation Kit	Illumina HiSeq 2500	SE, L=75	Maezawa S., Nucleic Acids Res, 2018
GSM2751130	PS_WT_2	ATAC-seq	Mus musculus	Nextera XT DNA Library Preparation Kit	Illumina HiSeq 2500	SE, L=75	Maezawa S., Nucleic Acids Res, 2018
GSM2751133	RS_WT_1	ATAC-seq	Mus musculus	Nextera XT DNA Library Preparation Kit	Illumina HiSeq 2500	SE, L=75	Maezawa S., Nucleic Acids Res, 2018
GSM2751134	RS_WT_2	ATAC-seq	Mus musculus	Nextera XT DNA Library Preparation Kit	Illumina HiSeq 2500	SE, L=75	Maezawa S., Nucleic Acids Res, 2018
GSM2088376	Sperm_WT_1	ATAC-seq	Mus musculus	Nextera XT DNA Library Preparation Kit	Illumina HiSeq 2000	PE, L=50	Jung YH., Cell Rep., 2017
GSM2088377	Sperm_WT_2	ATAC-seq	Mus musculus	Nextera XT DNA Library Preparation Kit	Illumina HiSeq 2000	PE, L=50	Jung YH., Cell Rep., 2017
GSM2088378	Sperm_WT_3	ATAC-seq	Mus musculus	Nextera XT DNA Library Preparation Kit	Illumina HiSeq 2000	PE, L=50	Jung YH., Cell Rep., 2017
GSM1545945	Lung_MΦ_1	ATAC-seq	Mus musculus	Nextera XT DNA Library Preparation Kit	Illumina HiSeq 1500	SE, L=65	Lavin Y., Cell, 2014
GSM2442665	ESC_1	ATAC-seq	Mus musculus	Nextera XT DNA Library Preparation Kit	Illumina NextSeq 500	PE, L=65	Li D., Cell Stem Cell, 2017; Cao S., Cell Stem Cell, 2018; He S., Cell Discov., 2019
GSM2442671	MEF_1	ATAC-seq	Mus musculus	Nextera XT DNA Library Preparation Kit	Illumina NextSeq 500	PE, L=70-71	Li D., Cell Stem Cell, 2017; Cao S., Cell Stem Cell, 2018; He S., Cell Discov., 2019
GSM2374709	H3K27me3_THY1+_WT_1	X-linked ChIP-seq	Mus musculus	NEBNext ChIP-Seq Library Prep Master Mix Set for Illumina	Illumina HiSeq 2500	SE, L=75	Maezawa S., Proc Natl Acad Sci USA, 2018
GSM2374710	H3K27me3_THY1+_WT_2	X-linked ChIP-seq	Mus musculus	NEBNext ChIP-Seq Library Prep Master Mix Set for Illumina	Illumina HiSeq 2500	SE, L=75	Maezawa S., Proc Natl Acad Sci USA, 2018
GSM2374711	H3K27me3_KIT+_WT_1	X-linked ChIP-seq	Mus musculus	NEBNext ChIP-Seq Library Prep Master Mix Set for Illumina	Illumina HiSeq 2500	SE, L=75	Maezawa S., Proc Natl Acad Sci USA, 2018
GSM2374712	H3K27me3_PS_WT_1	X-linked ChIP-seq	Mus musculus	NEBNext ChIP-Seq Library Prep Master Mix Set for Illumina	Illumina HiSeq 2500	SE, L=75	Maezawa S., Proc Natl Acad Sci USA, 2018
GSM2374713	H3K27me3_PS_WT_2	X-linked ChIP-seq	Mus musculus	NEBNext ChIP-Seq Library Prep Master Mix Set for Illumina	Illumina HiSeq 2500	SE, L=75	Maezawa S., Proc Natl Acad Sci USA, 2018
GSM2374718	H3K27me3_RS_WT_1	X-linked ChIP-seq	Mus musculus	NEBNext ChIP-Seq Library Prep Master Mix Set for Illumina	Illumina HiSeq 2500	SE, L=75	Maezawa S., Proc Natl Acad Sci USA, 2018
GSM2374719	H3K27me3_RS_WT_2	X-linked ChIP-seq	Mus musculus	NEBNext ChIP-Seq Library Prep Master Mix Set for Illumina	Illumina HiSeq 2500	SE, L=75	Maezawa S., Proc Natl Acad Sci USA, 2018
GSM2374735	H3K4me3_THY1+_WT_1	X-linked ChIP-seq	Mus musculus	NEBNext ChIP-Seq Library Prep Master Mix Set for Illumina	Illumina HiSeq 2500	SE, L=75	Maezawa S., Proc Natl Acad Sci USA, 2018
GSM2374736	H3K4me3_THY1+_WT_2	X-linked ChIP-seq	Mus musculus	NEBNext ChIP-Seq Library Prep Master Mix Set for Illumina	Illumina HiSeq 2500	SE, L=75	Maezawa S., Proc Natl Acad Sci USA, 2018
GSM2374737	H3K4me3_KIT+_WT_1	X-linked ChIP-seq	Mus musculus	NEBNext ChIP-Seq Library Prep Master Mix Set for Illumina	Illumina HiSeq 2500	SE, L=75	Maezawa S., Proc Natl Acad Sci USA, 2018
GSM2374738	H3K4me3_PS_WT_1	X-linked ChIP-seq	Mus musculus	NEBNext ChIP-Seq Library Prep Master Mix Set for Illumina	Illumina HiSeq 2500	SE, L=75	Maezawa S., Proc Natl Acad Sci USA, 2018
GSM2374739	H3K4me3_PS_WT_2	X-linked ChIP-seq	Mus musculus	NEBNext ChIP-Seq Library Prep Master Mix Set for Illumina	Illumina HiSeq 2500	SE, L=75	Maezawa S., Proc Natl Acad Sci USA, 2018
GSM2374742	H3K4me3_RS_WT_1	X-linked ChIP-seq	Mus musculus	NEBNext ChIP-Seq Library Prep Master Mix Set for Illumina	Illumina HiSeq 2500	SE, L=75	Maezawa S., Proc Natl Acad Sci USA, 2018
GSM2374743	H3K4me3_RS_WT_2	X-linked ChIP-seq	Mus musculus	NEBNext ChIP-Seq Library Prep Master Mix Set for Illumina	Illumina HiSeq 2500	SE, L=75	Maezawa S., Proc Natl Acad Sci USA, 2018
GSM1087281	A-MYB_WT_testis	X-linked ChIP-seq	Mus musculus	-	Illumina HiSeq 2000	SE, L=50	Li XZ., Mol Cell, 2013
GSM1088426	14.5 dpc_Mybl1repro9/+_testis	RNA-seq	Mus musculus	Strand-specific RNA-seq lirary using Ribo-Zero Gold	Illumina HiSeq 2000	PE, L=50	Li XZ., Mol Cell, 2013
GSM1088428	14.5 dpc_Mybl1repro9/repro9_testis	RNA-seq	Mus musculus	Strand-specific RNA-seq lirary using Ribo-Zero Gold	Illumina HiSeq 2000	PE, L=51	Li XZ., Mol Cell, 2013
GSM2425078	KIT+_SSCs_patient1_rep1	RNA-seq	Homo sapiens	TruSeq Stranded Total RNA Kit with Ribo-Zero Gold	Illumina HiSeq 2500	SE, L=50	Guo J., Cell Stem Cell, 2017
GSM2425079	KIT+_SSCs_patient1_rep2	RNA-seq	Homo sapiens	TruSeq Stranded Total RNA Kit with Ribo-Zero Gold	Illumina HiSeq 2500	SE, L=50	Guo J., Cell Stem Cell, 2017
GSM2425080	KIT+_SSCs_patient2_rep1	RNA-seq	Homo sapiens	TruSeq Stranded Total RNA Kit with Ribo-Zero Gold	Illumina HiSeq 2500	SE, L=50	Guo J., Cell Stem Cell, 2017
GSM2425081	KIT+_SSCs_patient2_rep2	RNA-seq	Homo sapiens	TruSeq Stranded Total RNA Kit with Ribo-Zero Gold	Illumina HiSeq 2500	SE, L=50	Guo J., Cell Stem Cell, 2017
GSM2425090	KIT+_SSCs_patient3_rep1	RNA-seq	Homo sapiens	TruSeq Stranded Total RNA Kit with Ribo-Zero Gold	Illumina HiSeq 2500	SE, L=50	Guo J., Cell Stem Cell, 2017
GSM2425091	KIT+_SSCs_patient3_rep2	RNA-seq	Homo sapiens	TruSeq Stranded Total RNA Kit with Ribo-Zero Gold	Illumina HiSeq 2500	SE, L=50	Guo J., Cell Stem Cell, 2017
GSM1673959	PS_patient1	RNA-seq	Homo sapiens	SMARTer stranded RNA prep kit	Illumina HiSeq 2500	PE, L=100	Lesch BJ., Nat Genet 2016
GSM1673967	PS_patient2	RNA-seq	Homo sapiens	SMARTer stranded RNA prep kit	Illumina HiSeq 2500	PE, L=100	Lesch BJ., Nat Genet 2016
GSM1673975	PS_patient3	RNA-seq	Homo sapiens	SMARTer stranded RNA prep kit	Illumina HiSeq 2500	PE, L=100	Lesch BJ., Nat Genet 2016
ENCSR136ZQZ (ENCODE consortium)	H3K27ac_37y_testis	X-linked ChIP-seq	Homo sapiens	-	Illumina HiSeq 2500	SE, L=76	ENCODE Project Consortium., Nature, 2012; https://www.encodeproject.org/experiments/ENCSR136ZQZ/; provided from Bradley Bernstein Lab
