## Supplemental Table 2 for "Endogenous retroviruses drive species-specific germline transcriptomes in mammals"

### Sheet: Sheet1
1110019D14Rik
1700001G17Rik
1700003H04Rik
1700003L19Rik
1700003P14Rik
1700006F04Rik
1700006H21Rik
1700007B14Rik
1700007F19Rik
1700008P02Rik
1700009C05Rik
1700010B08Rik
1700010I02Rik
1700010J16Rik
1700010K23Rik
1700016G22Rik
1700016P04Rik
1700017J07Rik
1700019A02Rik
1700019E08Rik
1700019M22Rik
1700022A22Rik
1700022I11Rik
1700025K24Rik
1700026F02Rik
1700028P15Rik
1700029F12Rik
1700029J03Rik
1700029P11Rik
1700030C10Rik
1700030L20Rik
1700031P21Rik
1700034G24Rik
1700034K08Rik
1700041M19Rik
1700042G07Rik
1700049E15Rik
1700061F12Rik
1700065J18Rik
1700074H08Rik
1700092E19Rik
1700093K21Rik
1700101O22Rik
1700108F19Rik
1700109I08Rik
1700126H18Rik
1700128A07Rik
1810013L24Rik
1810053B23Rik
2210408I21Rik
2610301B20Rik
2610528A11Rik
2810025M15Rik
2810032G03Rik
2810408A11Rik
2810454H06Rik
3110035E14Rik
4921515E04Rik
4921524J17Rik
4921524L21Rik
4921530L21Rik
4921531P14Rik
4930401C15Rik
4930401O12Rik
4930404A05Rik
4930415F15Rik
4930423M02Rik
4930429B21Rik
4930444F02Rik
4930447J18Rik
4930448C13Rik
4930453N24Rik
4930465M20Rik
4930467K11Rik
4930470P17Rik
4930474N05Rik
4930480E11Rik
4930486I03Rik
4930500F04Rik
4930503E24Rik
4930505A04Rik
4930512B01Rik
4930513N10Rik
4930515L19Rik
4930522O17Rik
4930524C18Rik
4930527G23Rik
4930529K09Rik
4930540M03Rik
4930542C21Rik
4930545E07Rik
4930548G14Rik
4930548J01Rik
4930548K13Rik
4930553E22Rik
4930556J02Rik
4930556N09Rik
4930558J18Rik
4930564C03Rik
4930568E12Rik
4930572K03Rik
4930578E11Rik
4930591A17Rik
4930593A02Rik
4930595M18Rik
4931408C20Rik
4931408D14Rik
4931423N10Rik
4931440F15Rik
4931440P22Rik
4932412D23Rik
4932429P05Rik
4932435O22Rik
4932443I19Rik
4933400L20Rik
4933401B06Rik
4933402E13Rik
4933402J10Rik
4933404O12Rik
4933406G16Rik
4933406K04Rik
4933406M09Rik
4933411E08Rik
4933412O06Rik
4933413J09Rik
4933413L06Rik
4933415F23Rik
4933429O19Rik
4933438K21Rik
4933440M02Rik
8430429K09Rik
9330182O14Rik
A430005L14Rik
Aasdhppt
Abhd5
Abo
Abra
Acot10
Actrt1
Adam4
Adam6a
Adrb1
Agbl1
Agbl4
Agpat9
Agr3
Akap7
Akr1e1
Aldh8a1
Aldoart1
Amer2
Amn1
Ankdd1b
Ankef1
Ankrd36
Ankrd55
Ano5
Apopt1
Aqp9
Arl4a
Armc3
Arrdc3
Atf7ip2
Atp10a
Atp10b
Atp6ap1l
Atp9b
Atxn10
AU040320
AW209491
AW554918
B3galnt1
B4galnt1
BC039966
Bcas1
Bdh1
Bean1
Bhmt2
Bola3
Cadm2
Cadps
Capn8
Capza3
Catsperg2
Cbr1
Ccdc130
Ccdc172
Ccdc178
Ccdc30
Ccdc60
Ccdc91
Cdh12
Cdh2
Cdk5rap2
Cdkal1
Ceacam2
Celf4
Cenpk
Cenpw
Cetn3
Chd1l
Chl1
Ciapin1
Clip4
Cngb3
Cntln
Cntn5
Cntnap2
Cntnap5a
Cntnap5b
Col9a1
Csmd3
Csnka2ip
Ctag2
Ctnna2
Cylc1
Cylc2
D1Pas1
D3Ertd751e
Dcdc2c
Ddi1
Defb41
Dhx34
Dio2
Dlg2
Dnajc1
Dnajc5b
Dpp10
Dpy19l1
Dpysl3
Dr1
Dync2li1
Efcab1
Eml6
Enkur
Epha6
Epha7
Epm2a
Fam110b
Fam135b
Fam229b
Fam46c
Fam71f1
Fam92a
Fam98a
Fancl
Far2
Fat3
Fbxo15
Fbxo30
Ferd3l
Fgd2
Fnip1
Folh1
Fscb
G630093K05Rik
G6pd2
Gab2
Gabra1
Galc
Galm
Gap43
Ggact
Gins2
Gm10415
Gm10754
Gm11837
Gm13483
Gm14725
Gm15800
Gm15881
Gm17019
Gm1821
Gm1976
Gm20268
Gm20740
Gm4925
Gm5088
Gm5415
Gm5458
Gm5538
Gm595
Gm597
Gm6194
Gm6455
Gm6568
Gm6614
Gm6639
Gm6812
Gm6994
Gm7134
Gm8096
Gm9839
Gpr160
Gria4
Grin3a
Grip1
H2afb1
Hcn1
Hdhd1a
Hrasls
Hsbp1
Hsdl2
Hyal6
Ica1
Icmt
Igfals
Igsf11
Immp2l
Inpp4b
Ipo5
Iqcf6
Irak1bp1
Izumo3
Kcnip4
Kcnj6
Kctd16
Kif2b
Kif4-ps
Kif6
Kl
Klhl3
Kmo
Kpna7
Krt1
Ky
Ldlrad2
Lef1
Lgsn
Lmbr1
LOC666331
Lpar1
Lpin1
Lrguk
Lrp1b
Lrriq3
Lrrtm1
Lrrtm3
Lyzl1
Magi2
Mamdc2
Mdga2
Mdm1
Memo1
Mgat4c
Mgat5
Mlf1
Mlycd
Mmel1
Morf4l1
Mpc1
Msl3l2
Mthfd2l
Mtus2
Myom2
Ndst3
Ndst4
Ndufa9
Necab1
Nek10
Neto1
Ngly1
Nmbr
Nme8
Nmnat3
Nnt
Nrxn1
Nrxn3
Nsun3
Nsun7
Ntm
Ntpcr
Nudt4
Nup205
Nupl2
Nxph1
Nxt1
Oit1
Olfm4
Oxgr1
Pabpc2
Pabpc6
Pak7
Pard6g
Parvg
Pbk
Pcca
Pcdha12
Pcgf6
Pdcl2
Pddc1
Pde4dip
Pebp1
Penk
Pfkp
Phactr3
Phc1
Pla2g5
Plekha5
Plekhh2
Plxdc1
Pold3
Pou5f2
Pp2d1
Ppargc1a
Ppfia2
Ppfibp2
Ppp1r1c
Ppp1r2-ps7
Ppp1r2-ps9
Ppp2r3c
Ppp3ca
Ppt1
Prdm6
Prg4
Prl3c1
Proca1
Prox1
Psg17
Psip1
Pspc1
Ptbp2
Ptgdr
Rab11fip2
Rabl2
Rag2
Ralgps1
Rbl1
Rcor3
Rdh14
Rfx6
Rgs6
Rhobtb1
Rnf133
Rnf19b
Rnls
Rp1
Rpl10l
Rpp21
Rtp3
Runx1t1
Rxfp2
Ryr3
Sbf2
Scamp1
Sec22a
Sema5b
Serf2
Sgta
Sh3gl3
Siah1a
Slamf1
Slamf6
Slc16a7
Slc22a22
Slc28a1
Slc44a5
Slc4a8
Slc7a14
Slc9a8
Slco6d1
Sltm
Sntg1
Snx22
Soga3
Sostdc1
Sox6
Spata24
Speer9-ps1
Sqrdl
Stag3
Ston2
Sucla2
Swi5
Synj2bp
Syt10
Syt4
Tada1
Tasp1
Tctex1d1
Tdrd3
Tenm4
Tex13a
Thop1
Tiam2
Tmc1
Tmem117
Tmem130
Tmem150c
Tmem161b
Tmem192
Tmem232
Tmem235
Tnfaip2
Tnks
Tpp2
Trdn
Trem1
Trhde
Trim27
Trim42
Trim52
Triml1
Trp63
Trpd52l3
Trpm1
Tsga13
Tsga8
Tspan33
Tspyl5
Tssc1
Tuba3b
Tusc1
Tvp23b
Ube2j2
Ube4a
Ufl1
Ulk4
Unc13c
Unc80
Upp2
Usp15
Vit
Vps45
Vstm2a
Vwc2
Wdr64
Wdr95
Wisp3
Wrn
Xrcc4
Zc3h6
Zdhhc25
Zfp128
Zfp572
Zfp608
Zfp746
Zfp768
Zfp788
Zfp91
Zfpm2
Zpbp
Zscan12
Zscan2
